# Training the next generation of researchers in the Organ-on-Chip field

**DOI:** 10.1101/2022.08.03.502617

**Authors:** Alessia Moruzzi, Tanvi Shroff, Silke Keller, Peter Loskill, Madalena Cipriano

## Abstract

Organ-on-chip (OoC) technology bridges the principles of biology and engineering to create a new generation of *in vitro* models and involves highly interdisciplinary collaboration across STEM disciplines. Training the next generation of scientists, technicians and policy makers is a challenge that requires a tailored effort. To promote the qualification, usability, uptake and long-term development of OoC technology, we designed a questionnaire to evaluate the key aspects for training, identify the major stakeholders to be trained, their professional level and specific skillset. The 151 respondents unanimously agreed on the need to train the next generation of OoC researchers and that the training should be provided early, in interdisciplinary subjects and throughout the researchers’ career. We identified two key training priorities: (i) training scientists with a biology background in microfabrication and microfluidics principles and (ii) training OoC developers in pharmacology/toxicology. This makes training in OoC a transdisciplinary challenge rather than an interdisciplinary one. The data acquired and analyzed here serves to guide training initiatives for preparing competent and transdisciplinary researchers, capable of assuring the successful development and application of OoC technologies in academic research, pharmaceutical/chemical/cosmetic industries, personalized medicine and clinical trials on chip.
