## Supplementary file 2 for "Training the next generation of researchers in the Organ-on-Chip field"

### Sheet: Overview_respondents(n)
		Overall	PhD students	Seniors	Academia	NAI	Biological Expertise	Engineering Expertise	Interdisciplinary Expertise
		(N = 149)	(N = 69)	(N = 79)	(N = 111)	(N = 38)	(N = 66)	(N = 43)	(N = 38)
	Q1. a-c, g	149	69	79	111	38	66	43	38
	Q1. d	133, 132, 138	69	63	102	31	55	39	37
	e			62	101	31	56	37	37
	f			68	103	35	60	38	38
	Q2.	149	69	79	111	38	66	43	38
	Q3.	149	69	79	111	38	66	43	38
	Q4.	149	69	79	111	38	66	43	38
	Q5.	149	69	79	111	38	66	43	38
	Q6.	149	69	79	111	38	66	43	38
	Q7.	149	69	79	111	38	66	43	38
	Q8.	149	69	79	111	38	66	43	38
	Q9.	149	69	79	111	38	66	43	38
	Q10.	149	69	79	111	38	66	43	38
	Q11.	149	69	79	111	38	66	43	38
	Q12.	149	69	79	111	38	66	43	38
	Q13.		67		109			42	37
	Scientists as developers	145		77		36	64
	Scientists as end users (Academia)	145		77		36	64
	Scientists as end users (Industry)	145		77		36	64
	Scientists as decisionmakers	145		77		36	64
	Technicians	146		78		37	65
	Clinicians	146		78		37	65
	Q14.	147		78		37	65		38
	Scientists as developers		68		110			42
	Scientists as end users (Academia)		68		110			42
	Scientists as end users (Industry)		67		109			41
	Scientists as decisionmakers		68		110			42
	Technicians		68		110			42
	Clinicians		68		110			42
	Undergraduate Students		68		110			42
	Postgrad. Students (Master)		68		110			42
	Postgrad. Students (Doctorate)		68		110			42
	Q15	146	67	78	109	37	65	41	38

### Sheet: Fig 1
	FIG 1A N = 149
	1. How would you define yourself as a professional? b) Job Level
	Job	Total
	Technical Officer/Staff Scientist/Post-doctoral Fellow	30
	Senior Officer/Middle Management/Principal Investigator/Associate Professor	37
	Head of Institution/Top Management	9
	Other	4
	PhD Student / Doctoral Candidate	69
	Total number of respondent	149
	Fig 1B N = 149
	1. How would you define yourself as a professional? a) Type of institution
	Employer	Total
	Other	1
	Non-Governamental Organization	2
	SME (as defined by H2020)	8
	Hospitals	8
	Governamental Organization	10
	Industry	28
	Academia	111
	Total number of respondents	149
	Fig 1C N = 149
	1. How would you define yourself as a professional? g) Main area of expertise
	Main Area	Expertise Fileds	Answers	SUM
		Materials Science	26	110
	Engineering areas of expertise	Microfabrication / Microfluidics	69
		Automation / Process engineering	10
		Other (Engineering)	5
		Cell Biology / Molecular Biology	87	130
		Clinical Sciences	7
	Biological areas of expertise	Pharmacology / Toxicology	24
		Genomics / Multi-omics	8
		Other (Biological)	4
		Other	2	2
		Cell Biology / Molecular Biology & Materials Science	6	38
	Respondant who selected at least one Biological and one Engineering area of expertise	Materials Science & Other (Biological)	1
		Cell Biology / Molecular Biology & Microfabrication / Microfluidics	29
		Clinical Sciences & Microfabrication / Microfluidics	1
		Microfabrication / Microfluidics & Pharmacology / Toxicology	1

### Sheet: Fig 2
	Fig 2
	4. How important are the following aspects for the Organ-on-Chip field development?
		Overall (N=149)	PhD Candidates (N=69)	Senior Scientists (N=79)	Academia (N=111)	NAI (N=38)	Biology-based (N=66)	Engineering-based (N=43)	Interdisciplinary (N=38)
	Definition of specific cell culture standards – function and origin of cells	3.73611	3.70312	3.75949	3.71698	3.78947	3.84615	3.53846	3.76316
	Qualification of the models	3.65217	3.59016	3.71053	3.59223	3.82857	3.7377	3.58974	3.58333
	Usability	3.72917	3.79104	3.68421	3.74074	3.69444	3.80952	3.63415	3.73684
	Training	3.69718	3.73529	3.65753	3.68868	3.72222	3.7541	3.5814	3.75
	High throughput cultivation and endpoint measurements	3.41497	3.55224	3.29114	3.44037	3.34211	3.49231	3.45238	3.21053
	Sensors integration and real-time monitoring	3.4589	3.55882	3.37662	3.50909	3.30556	3.50794	3.4186	3.44737
	Production scale-up of Organ-on-Chip systems	3.40972	3.46269	3.35526	3.4537	3.27778	3.4127	3.42857	3.37838
	Microfabrication techniques	3.58696	3.6875	3.50685	3.64762	3.39394	3.52632	3.61905	3.62162
	Uptake by scientists from other fields	3.31884	3.50769	3.16667	3.40952	3.0303	3.3	3.26829	3.42857
	Comparision with clinical data	3.64706	3.56923	3.75472	3.63043	3.7037	3.71154	3.5625	3.61765
	Comparision with animal data	2.89916	3.01515	2.75	2.95652	2.7037	2.92	2.79412	3
	PKPD modeling	3.22619	3.26829	3.19048	3.16667	3.375	3.31579	3.1875	3.10345
	Other (please specify)	3.8125	3.71429	3.88889	3.72727	4	4	3.83333	3.5

### Sheet: Fig 3
	Fig 3A
	7. How important are the following elements to consider for training, for Scientists as developers, regarding the improvement of Organ-on-Chip systems
		Overall Response (N=149)
		Aspects	Scientists as developers	Scientists as end users (Academia)	Scientists as end users (Industry)	Scientist as decision-makers	Technicians	Clinicians
		Biomaterials	3.54795	3.03425	2.84286	2.76224	2.97872	2.2766
	Engineering aspects	Microfabrication techniques and manufacturability	3.53425	2.67808	2.60993	2.71528	3.25532	1.99291
		Microfluidic principles	3.60135	3.11644	2.89362	2.65278	3.15603	2.2766
		Monitoring and analysing (sensors, imaging)	3.45578	3.55862	3.52143	2.92958	3.28777	2.97857
		Cell culture and stem cell technology	3.64384	3.69444	3.49645	3.07639	3.60284	3.2
	Biological aspects	Bio banking, Data Management and Protection	2.84615	3.21127	3.41304	3.12766	2.94776	3.35971
		Monitoring and analysing (molecular biology / omics)	3.26573	3.59028	3.5036	2.97163	3.28986	3.07801
		PKPD modelling	3.09402	3.325	3.51282	3.11864	2.59649	3.06897
		Pharmacology and Toxicology principles	3.13986	3.38194	3.61314	3.30496	2.68613	3.49286
		Quality Assurance	3.45517	3.14085	3.5942	3.58156	3.28261	3.20567
	Translational aspects	Science Communication	3.2069	3.29932	3.07246	3.47887	2.23022	3.03521
		Regulatory affairs	2.89286	2.85612	3.50735	3.71127	2.15328	3.13571
		Ethics	2.92466	3.14583	3.30435	3.65734	2.48905	3.48252
		Other (please specify)
	Fig 3B
			PhD Candidates (N=69)							Senior Scientists (N=79)	Senior Scientists (N=79)
		Aspects	Scientists as developers	Scientists as end users (Academia)	Scientists as end users (Industry)	Scientist as decision-makers	Technicians	Clinicians		Aspects	Scientists as developers	Scientists as end users (Academia)	Scientists as end users (Industry)	Scientist as decision-makers	Technicians	Clinicians
		Biomaterials	3.59701	3.07463	2.89062	2.98485	3	2.38095			3.51282	2.98718	2.8	2.55263	2.94805	2.18182
	Engineering aspects	Microfabrication techniques and manufacturability	3.76119	2.85075	2.85938	3.09091	3.46032	2.20635			3.34615	2.52564	2.39474	2.38961	3.07792	1.81818
		Microfluidic principles	3.73529	3.16418	3.03125	2.92424	3.25397	2.4127			3.50633	3.07692	2.77632	2.41558	3.06494	2.16883
		Monitoring and analysing (sensors, imaging)	3.52239	3.69697	3.68254	3.09375	3.40323	2.95161			3.39241	3.4359	3.38158	2.77922	3.21053	2.98701
		Cell culture and stem cell technology	3.62121	3.73846	3.5	3.19697	3.60317	3.33871			3.65823	3.65385	3.48684	2.96104	3.61039	3.09091
	Biological aspects	Bio banking, Data Management and Protection	2.88889	3.42857	3.57377	3.14286	3.22807	3.19672			2.79747	3.02564	3.27632	3.1039	2.73684	3.49351
		Monitoring and analysing (molecular biology / omics)	3.30159	3.70769	3.64516	3.06349	3.40984	3.09677			3.22785	3.48718	3.39474	2.88312	3.19737	3.05128
		PKPD modelling	3.17778	3.5	3.58333	3.29787	2.95556	3.14894			3.04225	3.19718	3.45588	2.98571	2.36765	3
		Pharmacology and Toxicology principles	3.12698	3.5	3.66667	3.38095	2.9	3.59677			3.1519	3.29114	3.56579	3.23377	2.52632	3.4026
		Quality Assurance	3.49231	3.20312	3.70492	3.65079	3.26667	3.20635			3.43038	3.09091	3.51316	3.53247	3.2987	3.20779
	Translational aspects	Science Communication	3.30769	3.31343	3.20968	3.72308	2.37705	3.03125			3.11392	3.29114	2.94667	3.27632	2.1039	3.03896
		Regulatory affairs	2.93443	2.91803	3.48333	3.73438	2.28333	2.96825			2.84615	2.80519	3.52	3.68831	2.03947	3.27632
		Ethics	2.95455	3.24615	3.45161	3.69231	2.63934	3.33846			2.89873	3.0641	3.18667	3.62338	2.36	3.61039
		Other (please specify)	3.5	3	3.33333	2.66667	2.66667	2			2.33333	2.75	2.4	3	2.66667	3
	Fig 3C
		Academia (N=111)								NAI (N=38)	NAI (N=38)
		Aspects	Scientists as developers	Scientists as end users (Academia)	Scientists as end users (Industry)	Scientist as decision-makers	Technicians	Clinicians		Aspects	Scientists as developers	Scientists as end users (Academia)	Scientists as end users (Industry)	Scientist as decision-makers	Technicians	Clinicians
		Biomaterials	3.56881	3.11927	2.92233	2.78505	2.96154	2.30476			3.48649	2.78378	2.62162	2.69444	3.02703	2.19444
	Engineering aspects	Microfabrication techniques and manufacturability	3.6789	2.79817	2.71154	2.80556	3.33654	2.00952			3.10811	2.32432	2.32432	2.44444	3.02703	1.94444
		Microfluidic principles	3.59091	3.08257	2.89423	2.68519	3.10577	2.27619			3.63158	3.21622	2.89189	2.55556	3.2973	2.27778
		Monitoring and analysing (sensors, imaging)	3.50459	3.62037	3.61165	2.88679	3.29412	2.97115			3.31579	3.37838	3.27027	3.05556	3.27027	3
		Cell culture and stem cell technology	3.62963	3.72897	3.47115	3.03704	3.57692	3.18269			3.68421	3.59459	3.56757	3.19444	3.67568	3.25
	Biological aspects	Bio banking, Data Management and Protection	2.7619	3.35238	3.43564	3.11429	3.01031	3.33981			3.07895	2.81081	3.35135	3.16667	2.78378	3.41667
		Monitoring and analysing (molecular biology / omics)	3.2381	3.62617	3.54902	2.93333	3.23762	3.08654			3.34211	3.48649	3.37838	3.08333	3.43243	3.05405
		PKPD modelling	3	3.31765	3.50602	3.02381	2.65	3.04819			3.31429	3.34286	3.52941	3.35294	2.47059	3.12121
		Pharmacology and Toxicology principles	3.07619	3.37736	3.59	3.2381	2.65	3.45192			3.31579	3.39474	3.67568	3.5	2.78378	3.61111
		Quality Assurance	3.4486	3.20755	3.63366	3.55238	3.28713	3.21905			3.47368	2.94444	3.48649	3.66667	3.27027	3.16667
	Translational aspects	Science Communication	3.28037	3.2844	3.07921	3.51887	2.19608	3.0283			3	3.34211	3.05405	3.36111	2.32432	3.05556
		Regulatory affairs	2.95098	2.93137	3.57576	3.70755	2.16	3.07692			2.73684	2.64865	3.32432	3.72222	2.13514	3.30556
		Ethics	2.90741	3.15888	3.37255	3.68224	2.44554	3.4486			2.97368	3.10811	3.11111	3.58333	2.61111	3.58333
		Other (please specify)	3.5	2.75	3	2.25	2.66667	2			2.33333	3	2.33333	3.5	2.66667	3
	Fig 3D
		Biology-based expertise (N=66)								Engineering-based expertise (N=43)	Engineering-based expertise (N=43)							Interdisciplinary expertise (N=38)	Interdisciplinary expertise (N=38)
		Aspects	Scientists as developers	Scientists as end users (Academia)	Scientists as end users (Industry)	Scientist as decision-makers	Technicians	Clinicians		Aspects	Scientists as developers	Scientists as end users (Academia)	Scientists as end users (Industry)	Scientist as decision-makers	Technicians	Clinicians		Aspects	Scientists as developers	Scientists as end users (Academia)	Scientists as end users (Industry)	Scientist as decision-makers	Technicians	Clinicians
		Biomaterials	3.60317	2.95312	2.89831	2.87302	2.95161	2.19672			3.48837	3.19048	2.90476	2.875	3.075	2.5			3.5	3	2.67568	2.44737	2.89189	2.10526
	Engineering aspects	Microfabrication techniques and manufacturability	3.49206	2.64062	2.59322	2.87302	3.12903	2			3.46512	2.7381	2.59524	2.63415	3.375	2			3.71053	2.65789	2.57895	2.52632	3.32432	1.89474
		Microfluidic principles	3.63077	3.15625	3.0678	2.84127	3.12903	2.32787			3.55814	3.2381	2.88095	2.53659	3.1	2.25			3.60526	2.92105	2.60526	2.44737	3.24324	2.21053
		Monitoring and analysing (sensors, imaging)	3.49231	3.59375	3.55932	3	3.27419	2.98361			3.42857	3.4878	3.34146	2.85	3.26316	3.1			3.44737	3.63158	3.68421	2.89189	3.35135	2.83784
		Cell culture and stem cell technology	3.67692	3.73438	3.61017	3.19048	3.56452	3.16393			3.56098	3.675	3.45238	3.19512	3.575	3.475			3.68421	3.65789	3.39474	2.73684	3.72973	2.94595
	Biological aspects	Bio banking, Data Management and Protection	3.03077	3.25	3.44068	3.2381	2.95082	3.42623			2.63158	3.05128	3.275	3	2.75	3.34211			2.76316	3.35135	3.54054	3.05263	3.14286	3.28947
		Monitoring and analysing (molecular biology / omics)	3.33846	3.57812	3.52542	3.11111	3.30645	3			3.12821	3.525	3.3	2.87179	3.23684	3.26829			3.32432	3.71053	3.71053	2.83784	3.33333	3
		PKPD modelling	3.05455	3.26316	3.5	3.16667	2.63636	3.10909			3.23077	3.30769	3.30769	3	2.44	3.08			3.02941	3.42857	3.68571	3.14286	2.65625	3
		Pharmacology and Toxicology principles	3.09231	3.38462	3.62712	3.38095	2.80645	3.4918			3.17949	3.30769	3.46154	3.26316	2.43243	3.58974			3.13514	3.42105	3.72973	3.18421	2.72222	3.36842
		Quality Assurance	3.56923	3.25	3.59322	3.5625	3.20968	3.19048			3.25	3.02632	3.48718	3.51351	3.37838	3.41026			3.44737	3.05263	3.68421	3.65789	3.2973	2.97297
	Translational aspects	Science Communication	3.15385	3.30769	3.16949	3.48438	2.24194	3.03175			3.25	3.28571	2.97436	3.42105	2.28947	3.25641			3.26316	3.31579	3	3.52632	2.10811	2.78947
		Regulatory affairs	2.93651	2.85714	3.46552	3.71875	2.1129	3.07937			2.86842	2.89189	3.36842	3.68421	2.2973	3.2973			2.81081	2.78378	3.68421	3.71053	2.02778	3.05263
		Ethics	2.96923	3.10938	3.31034	3.76562	2.47541	3.42188			2.87805	3.2	3.15	3.58974	2.52632	3.58974			2.86842	3.13158	3.44737	3.52632	2.44444	3.47368
		Other (please specify)	3	2	3	3	2	2			2.5	3	1	2.5	2				3	2.75	3.33333	2.66667	2.66667	2

### Sheet: Fig 4
	Fig 4A N = 149
	LevelToTrain	Total
	Postdoctoral researchers	89
	Postgraduate Students (Doctorate studies)	120
	Postgraduate Students (Master's studies)	104
	Undergraduate Students (Bachelor's Studies)	28
	Other	9
	Fig 4B N = 149
	Q15. Courses	Rank of Importance
	Bioengineering (Biotechnology, Biomedical)	3.83803
	Medicine	3.15603
	Pharmacology/ Toxicology	3.67797
	Biochemistry/ Biology	3.47009
	Physics	2.55319
	Engineering (Mechanic, Materials, Chemical)	3.17094
	Chemistry	2.53846
	None	2.5
	Fig 4C
	Amount of Training	Scientists as developers	Scientists as end users (Academia)	Scientists as end users (Industry)	Scientist as decision-makers	Technicians	Clinicians	Postgraduate Students (Doctorate studies)	Postgraduate Students (Master´s studies)	Undergraduate Students (Bachelor's Studies)
	Specific postgraduate course (1 to 2 years)	116	40	27	23	10	8	73	23	12
	Up to approx. 20 h of practical training	17	42	66	18	97	52	27	48	57
	Up to approx. 20 h of non-practical training	12	10	15	71	21	65	17	26	49
	Seminars/courses integrated in a broader training programme (1 semester)	40	86	66	47	49	37	80	95	52
	None	0	0	0	7	2	6	0	0	10
						None	Seminars/courses integrated in a broader training programme (1 semester)	Up to approx. 20 h of non-practical training	Up to approx. 20 h of practical training	Specific postgraduate course (1 to 2 years)
						0	40	12	17	116
						0	86	10	42	40
						0	66	15	66	27
						7	47	71	18	23
						2	49	21	97	10
						6	37	65	52	8
						0	80	17	27	73
						0	95	26	48	23
						10	52	49	57	12

### Sheet: Fig 5
	1. How would you define yourself as a professional? Field of first Bachelor´s, Master´s and Doctorate degree
	A
	Fields	Bachelor	Master	Doctorate	Column1	Column2	Column3
4	Total number of respondents	133	132	138
1	Biochemistry/ Biology	50	35	27	4
7	Bioengineering (Biotechnology, Biomedical)	34	45	47	1
6	Engineering (Mechanic, Materials, Chemical)	28	17	12	6
2	Physics	7	4	5	5
9	Pharmacology/ Toxicology	5	6	11	3
8	Chemistry	5	5	3	7
3	Medicine	2	4	11	2
5	Other	2	2	1	8
	None	0	14	21	9
	Supplementary figures
	B
	PhD								Senior
	Fields	Bachelor	Master	Doctorate	Column1	Column2	Column3		Fields	Bachelor	Master	Doctorate	Column1	Column2	Column3
	Biochemistry/ Biology	21	16	13	1				Biochemistry/ Biology	29	19	14	1					It was ok Just change the data for the Senior scientists (as I removed one respondent from that group)
	Bioengineering (Biotechnology, Biomedical)	23	32	29	2				Bioengineering (Biotechnology, Biomedical)	10	12	18	2								and for BioExp (added one respondent)
	Engineering (Mechanic, Materials, Chemical)	15	9	9	3				Engineering (Mechanic, Materials, Chemical)	13	8	3	3
	Physics	4	4	2	4				Physics	3	0	3	4
	Pharmacology/ Toxicology	3	1	3	5				Pharmacology/ Toxicology	2	5	8	5
	Chemistry	2	2	2	6				Chemistry	3	3	1	6
	Medicine	0	2	4	7				Medicine	2	2	7	7
	Other	1	0	0	8				Other	1	2	1	8
	None	0	3	7	9				None	0	11	13	9
	Total number of respondents	69	69	69					Total number of respondents	63	62	68
	C
	Academia								NAI
	Fields	Bachelor	Master	Doctorate	Column1	Column2	Column3		Fields	Bachelor	Master	Doctorate	Column1	Column2	Column3
	Biochemistry/ Biology	36	25	19	1				Biochemistry/ Biology	14	10	8	1
	Bioengineering (Biotechnology, Biomedical)	30	40	41	2				Bioengineering (Biotechnology, Biomedical)	4	5	6	2
	Engineering (Mechanic, Materials, Chemical)	19	13	10	3				Engineering (Mechanic, Materials, Chemical)	9	4	2	3
	Physics	7	4	5	4				Physics	0	0	0	4
	Pharmacology/ Toxicology	4	4	5	5				Pharmacology/ Toxicology	1	2	6	5
	Chemistry	4	5	3	6				Chemistry	1	0	0	6
	Medicine	1	3	9	7				Medicine	1	1	2	7
	Other	1	0	0	8				Other	1	2	1	8
	None	0	7	11	9				None	0	7	10	9
	Total number of respondents	102	101	103					Total number of respondents	31	31	35
	D
	BIOEXP								ENGExp								InterDisc
	Fields	Bachelor	Master	Doctorate	Column1	Column2	Column3		Fields	Bachelor	Master	Doctorate	Column1	Column2	Column3		Fields	Bachelor	Master	Doctorate	Column1	Column2	Column3
	Biochemistry/ Biology	35	26	20	1				Biochemistry/ Biology	1	0	0	1				Biochemistry/ Biology	14	9	7	1
	Bioengineering (Biotechnology, Biomedical)	11	14	13	2				Bioengineering (Biotechnology, Biomedical)	10	11	13	2				Bioengineering (Biotechnology, Biomedical)	13	20	21	2
	Engineering (Mechanic, Materials, Chemical)	1	0	0	3				Engineering (Mechanic, Materials, Chemical)	20	16	9	3				Engineering (Mechanic, Materials, Chemical)	6	1	3	3
	Physics	2	1	1	4				Physics	4	3	3	4				Physics	1	0	1	4
	Pharmacology/ Toxicology	3	5	10	5				Pharmacology/ Toxicology	0	0	0	5				Pharmacology/ Toxicology	2	1	1	5
	Chemistry	0	0	0	6				Chemistry	4	3	2	6				Chemistry	1	2	1	6
	Medicine	2	3	9	7				Medicine	0	0	1	7				Medicine	0	1	1	7
	Other	1	0	0	8				Other	0	0	0	8				Other	0	0	0	8
	None	0	7	7	9				None	0	4	10	9				None	0	3	3	9
	Total number of respondents	55	56	60					Total number of respondents	39	37	38					Total number of respondents	37	37	38

### Sheet: Fig 6
	A N = 149
	1. How would you define yourself as a professional? c) Field of work
	Field	Total
	Applied Research	106
	Basic Research	67
	Clinic Cosmetics or Chemical Industry	3
	Pharmaceutical Industry	23
	Other	4
	Food Industry	1
	B N = 149			Bio only N = 66			Eng-only N = 43			Bio only N = 66			Interdisciplinary
	2. Select the tissues/organs/systems/biological functions with which you are familiar and/or you work with?
	FabTech	Total		FabTech	Total		FabTech	Total		FabTech	Total		FabTech	Total
	3D printing	69		Large area / thin-film processing	1		3D printing	29		3D printing	18		3D printing	22		3D printing	69
	Embossing (e.g. hot embossing, ultrasonic embossing)	20		Microcontact printing	3		Micromilling	12		Micromilling	4		Micromilling	4		Micromilling	27
	Glass / silicon processing (e.g. etching, DRIE)	35		Soft Lithography	14		Microcontact printing	9		Microcontact printing	3		Microcontact printing	23		Microcontact printing	24
	Injection molding	28		Micromilling	4		Injection molding	11		Injection molding	4		Injection molding	13		Injection molding	28
	Large area / thin-film processing	13		Not familiar with any microfabrication technique	36		Not familiar with any microfabrication technique	5		Not familiar with any microfabrication technique	36		Not familiar with any microfabrication technique	-28		Not familiar with any microfabrication technique	44
	Laser structuring (e.g. cutting, ablation)	44		Replica molding	7		Laser structuring (e.g. cutting, ablation)	24		Laser structuring (e.g. cutting, ablation)	8		Laser structuring (e.g. cutting, ablation)	12		Laser structuring (e.g. cutting, ablation)	44
	Microcontact printing	24		Injection molding	4		Embossing (e.g. hot embossing, ultrasonic embossing)	11		Embossing (e.g. hot embossing, ultrasonic embossing)	2		Embossing (e.g. hot embossing, ultrasonic embossing)	11		Embossing (e.g. hot embossing, ultrasonic embossing)	20
	Micromilling	27		Embossing (e.g. hot embossing, ultrasonic embossing)	2		Replica molding	16		Replica molding	7		Replica molding	4		Replica molding	38
	Not familiar with any microfabrication technique	44		3D printing	18		Glass / silicon processing (e.g. etching, DRIE)	18		Glass / silicon processing (e.g. etching, DRIE)	4		Glass / silicon processing (e.g. etching, DRIE)	22		Glass / silicon processing (e.g. etching, DRIE)	35
	Replica molding	38		Laser structuring (e.g. cutting, ablation)	8		Large area / thin-film processing	11		Large area / thin-film processing	1		Large area / thin-film processing	26		Large area / thin-film processing	13
	Soft Lithography	70		Glass / silicon processing (e.g. etching, DRIE)	4		Soft Lithography	28		Soft Lithography	14		Soft Lithography	28		Soft Lithography	70
		412			101			174			101			137		412
	C N = 149
	3. Select the microfabrication techniques for polymer-based microfluidic devices with which you are familiar and/or you work with?			Bio only N = 66			Eng-only N = 43
	Organs	Total		Organs	Total		Organs	Total
	Exocrine glands	1		Brain	17		Pancreas	5
	Thyroid	4		Liver	21		Eye	5
	Others	4		Skin	15		Heart	16
	Peripheral nervous system	9		Tumour	11		Brain	11
	Reproductive System	10		Lung	15		Peripheral nervous system	2
	Not familiar with any specific tissues/organs/systems/biological functions	10		Pancreas	6		Gut	11
	Adipose tissue	11		Reproductive System	7		Lung	7
	Muscle	14		Thyroid	3		Tumour	4
	Eye	15		Heart	11		Blood	5
	Pancreas	17		Muscle	7		Skin	8
	Bone/Cartilage	20		Vascularization	13		Liver	12
	Blood	21		Kidney	13		Kidney	5
	Kidney	22		Gut	19		Bone/Cartilage	8
	Immune System	25		Immune System	13		Vascularization	15
	Lung	26		Adipose tissue	3		Adipose tissue	3
	Skin	27		Blood	4		Muscle	4
	Tumour	28		Bone/Cartilage	5		Immune System	2
	Brain	38		Peripheral nervous system	4		Reproductive System	1
	Heart	38		Exocrine glands	1		Others	1
	Gut	42		Others	1		Not familiar with any specific tissues/organs/systems/biological functions	9
	Liver	47		Eye	5
	Vascularization	48		Not familiar with any specific tissues/organs/systems/biological functions	1
